# Super-enhancer switching drives a burst in germline gene expression at the mitosis-to-meiosis transition

**DOI:** 10.1101/2020.03.11.987180

**Authors:** So Maezawa, Masashi Yukawa, Xiaoting Chen, Akihiko Sakashita, Kris G. Alavattam, Matthew T. Weirauch, Artem Barski, Satoshi H. Namekawa

## Abstract

The testis has the most diverse and complex transcriptome of all organs due to bursts in expression of thousands of germline-specific genes. Much of this unique gene expression takes place when mitotic germ cells differentiate and enter into meiotic prophase. Here, we demonstrate that the genome-wide reorganization of super-enhancers (SEs) drives bursts of germline genes after the mitosis-to-meiosis transition. At the mitosis-to-meiosis transition, mitotic SEs dissolve while meiotic SEs are established. Meiotic SEs are associated with the activation of key germline genes, defining the cellular identity of germ cells. This SE switching is regulated by the establishment of meiotic SEs via A-MYB (MYBL1), a key transcription factor for germline genes, and by the resolution of mitotic SEs via SCML2, a germline-specific Polycomb protein required for spermatogenesis-specific gene expression. Prior to the entry into meiosis, meiotic SEs are preprogrammed in mitotic spermatogonia, serving to direct the unidirectional differentiation of spermatogenesis. We identify key regulatory factors for both mitotic and meiotic enhancers, revealing a molecular logic for the concurrent activation of mitotic enhancers and suppression of meiotic enhancers in the somatic and/or mitotically proliferating phase.
