## Supplemental Table 3 for "Super-enhancer switching drives a burst in germline gene expression at the mitosis-to-meiosis transition"

### Sheet: README
A list of 101 genes that were categorized for “spermatogenesis” and their gene expression profiles in each stage of spermatogenesis (RNA-seq RPKM values are shown).

### Sheet: data
gene_id	Gene Name	Thy1_WT_RPKM	cKit_WT_RPKM	PS_WT_RPKM	RS_WT_RPKM
Akap14	A kinase (PRKA) anchor protein 14(Akap14)	0.0594805	0.0311826	4.54833	11.2232
Axl	AXL receptor tyrosine kinase(Axl)	64.9378	37.9181	1.39583	1.38527
Bag6	BCL2-associated athanogene 6(Bag6)	33.7711	72.4642	325.325	271.641
Bcl2l1	BCL2-like 1(Bcl2l1)	26.8329	21.1379	58.173	30.0944
Celf3	CUGBP, Elav-like family member 3(Celf3)	0.364449	0.364077	9.80098	22.1324
Dzip1	DAZ interacting protein 1(Dzip1)	1.71336	1.30417	57.706	71.9285
Ddx4	DEAD (Asp-Glu-Ala-Asp) box polypeptide 4(Ddx4)	78.4855	148.011	290.805	161.987
D1Pas1	DNA segment, Chr 1, Pasteur Institute 1(D1Pas1)	11.8161	13.3288	105.713	73.5039
E2f1	E2F transcription factor 1(E2f1)	16.4574	15.2973	0.53257	3.35436
Fkbp6	FK506 binding protein 6(Fkbp6)	82.678	120.425	22.8598	5.96303
H2afx	H2A histone family, member X(H2afx)	27.1383	18.8788	32.246	17.3405
H3f3a	H3 histone, family 3A(H3f3a)	453.502	49.1752	291.73	217.525
H3f3b	H3 histone, family 3B(H3f3b)	442.31	194.738	266.272	99.2735
Limk2	LIM motif-containing protein kinase 2(Limk2)	5.12972	6.56606	6.9133	12.8382
Micalcl	MICAL C-terminal like(Micalcl)	1.63575	0.614711	30.6375	73.9951
Nlrp14	NLR family, pyrin domain containing 14(Nlrp14)	0.771031	1.48483	84.2317	54.7707
Rad51c	RAD51 paralog C(Rad51c)	9.11003	9.01054	15.2828	5.23722
Yy1	YY1 transcription factor(Yy1)	45.9793	42.668	27.2685	7.90631
Adam1b	a disintegrin and metallopeptidase domain 1b(Adam1b)	0.289165	0.0480712	79.3785	70.6353
Atat1	alpha tubulin acetyltransferase 1(Atat1)	5.51093	7.0099	13.0272	21.4206
Aqp7	aquaporin 7(Aqp7)	0.771308	0.0554804	20.4137	55.0954
Brdt	bromodomain, testis-specific(Brdt)	8.03353	11.6507	147.231	88.5912
Creb3l4	cAMP responsive element binding protein 3-like 4(Creb3l4)	0.796439	0.486733	76.2848	180.37
Ccin	calicin(Ccin)	0.408836	0.533657	33.6506	83.4786
Calr	calreticulin(Calr)	279.565	210.102	305.354	192.631
Catsper4	cation channel, sperm associated 4(Catsper4)	0	0.0377922	35.6789	84.647
Catsperd	catsper channel auxiliary subunit delta(Catsperd)	0.339958	0.524751	121.135	36.787
Cadm1	cell adhesion molecule 1(Cadm1)	26.4034	34.4541	11.2761	19.1528
Cdc25c	cell division cycle 25C(Cdc25c)	13.6418	12.969	6.58548	13.115
Chd5	chromodomain helicase DNA binding protein 5(Chd5)	0.558444	1.18599	18.7132	44.4364
Ccdc63	coiled-coil domain containing 63(Ccdc63)	0.182351	0.233448	45.4879	115.956
Cnbd2	cyclic nucleotide binding domain containing 2(Cnbd2)	0.455587	0.432502	26.6817	43.8806
Dedd	death effector domain-containing(Dedd)	12.717	9.76598	55.4401	63.609
Dbil5	diazepam binding inhibitor-like 5(Dbil5)	3.25107	2.89573	428.931	869.595
Eif4g3	eukaryotic translation initiation factor 4 gamma, 3(Eif4g3)	11.8791	12.7993	132.93	81.3336
Ercc1	excision repair cross-complementing rodent repair deficiency, complementation group 1(Ercc1)	5.13242	8.38265	21.4347	17.0034
Ggnbp2	gametogenetin binding protein 2(Ggnbp2)	71.139	58.2403	176.643	138.659
Ggn	gametogenetin(Ggn)	0.331378	0.208391	327.193	200.098
Ggt1	gamma-glutamyltransferase 1(Ggt1)	0.103606	0.0551275	0.954294	0.394751
Gmcl1	germ cell-less, spermatogenesis associated 1(Gmcl1)	11.7883	13.4628	184.668	10.7455
Gpx4	glutathione peroxidase 4(Gpx4)	55.1543	40.9479	857.158	812.133
Golga3	golgi autoantigen, golgin subfamily a, 3(Golga3)	14.9828	15.9759	74.1938	37.5898
Gamt	guanidinoacetate methyltransferase(Gamt)	2.24105	1.76973	1.65033	0.955985
Hsf1	heat shock factor 1(Hsf1)	25.2363	23.3773	20.7401	14.7667
Hmga1	high mobility group AT-hook 1(Hmga1)	10.6808	8.04445	1.67834	0.627607
Hmga1-rs1	high mobility group AT-hook I, related sequence 1(Hmga1-rs1)	206.621	36.6171	53.9101	13.0817
Hook1	hook microtubule tethering protein 1(Hook1)	22.0721	38.9589	84.0156	100.46
Ift81	intraflagellar transport 81(Ift81)	8.76485	6.18339	48.4993	50.6354
Kdm3a	lysine (K)-specific demethylase 3A(Kdm3a)	39.2742	60.2597	85.2631	22.6217
Lamp1	lysosomal-associated membrane protein 1(Lamp1)	238.353	204.152	336.97	182.924
Mif	macrophage migration inhibitory factor(Mif)	160.139	74.6897	12.2527	17.0485
Meig1	meiosis expressed gene 1(Meig1)	0.489495	0.508191	1401.58	948.9
Mlh1	mutL homolog 1(Mlh1)	4.62772	4.80619	1.94281	3.58186
Msh4	mutS homolog 4(Msh4)	0.520972	0.639512	4.88891	2.09882
Nup62	nucleoporin 62(Nup62)	63.7841	56.4796	70.3207	66.4772
Oaz3	ornithine decarboxylase antizyme 3(Oaz3)	0.920882	0.782529	269.536	820.905
Odf2	outer dense fiber of sperm tails 2(Odf2)	8.11333	15.0724	1178.07	1440.07
Odf3	outer dense fiber of sperm tails 3(Odf3)	0.03827	0	59.8435	150.799
Pax5	paired box 5(Pax5)	0.0574375	0.164368	1.80414	4.1415
Prdx4	peroxiredoxin 4(Prdx4)	89.0742	70.7683	23.8645	56.432
Pld6	phospholipase D family, member 6(Pld6)	5.32561	5.72814	79.5966	4.58493
Piwil1	piwi-like RNA-mediated gene silencing 1(Piwil1)	1.12034	1.66219	350.295	9.94775
Paip2	polyadenylate-binding protein-interacting protein 2(Paip2)	180.986	138.293	50.6116	94.1576
Prm1	protamine 1(Prm1)	0	0.0714115	930.131	3069.05
Prm2	protamine 2(Prm2)	0	0	959.28	3470.4
Prm3	protamine 3(Prm3)	0	0	59.4904	174.944
Rfx2	regulatory factor X, 2 (influences HLA class II expression)(Rfx2)	0.780452	1.02854	155.863	115.933
Rnf114	ring finger protein 114(Rnf114)	48.3654	47.5057	31.1187	11.6761
Setx	senataxin(Setx)	28.7444	38.3865	179.921	36.6978
Stk11	serine/threonine kinase 11(Stk11)	30.0891	49.577	77.962	54.3181
Siah1a	seven in absentia 1A(Siah1a)	13.4122	8.06447	21.8448	3.45292
Scmh1	sex comb on midleg homolog 1(Scmh1)	11.2279	16.2281	53.7978	37.2965
Spag8	sperm associated antigen 8(Spag8)	0.196354	0.113414	52.0739	40.0586
Spem1	sperm maturation 1(Spem1)	0.166298	0	74.0947	236.923
Spata25	spermatogenesis associated 25(Spata25)	0	0.0346991	14.0804	36.7576
Spata32	spermatogenesis associated 32(Spata32)	0	0.0770625	15.9131	46.4644
Spata5	spermatogenesis associated 5(Spata5)	45.0174	79.1823	34.987	15.6159
Sod1	superoxide dismutase 1, soluble(Sod1)	642.155	394.94	85.9279	172.216
Syce3	synaptonemal complex central element protein 3(Syce3)	8.38684	8.46353	60.0119	66.9012
Tcp11	t-complex protein 11(Tcp11)	0.220627	0.57369	859.311	933.067
Tssk1	testis-specific serine kinase 1(Tssk1)	0.336574	0.561283	80.4173	209.136
Tssk2	testis-specific serine kinase 2(Tssk2)	0.328302	0.337792	91.4536	253.482
Tssk3	testis-specific serine kinase 3(Tssk3)	0.100007	0.0539013	36.8242	100.04
Tssk6	testis-specific serine kinase 6(Tssk6)	0.132631	0.234597	31.9648	111.437
Txndc2	thioredoxin domain containing 2 (spermatozoa)(Txndc2)	0.364019	0.123243	80.3026	227.953
Trip13	thyroid hormone receptor interactor 13(Trip13)	27.0345	23.4423	5.15496	4.36715
Tlk2	tousled-like kinase 2 (Arabidopsis)(Tlk2)	18.4889	28.4754	75.5571	35.5491
Tcfl5	transcription factor-like 5 (basic helix-loop-helix)(Tcfl5)	22.3091	23.9666	261.488	100.878
Tle3	transducin-like enhancer of split 3(Tle3)	42.9121	64.9939	7.27217	20.6316
Tnp1	transition protein 1(Tnp1)	1.22941	0.976318	774.552	2516.89
Tnp2	transition protein 2(Tnp2)	0	0	982.109	3146.15
Tsnaxip1	translin-associated factor X (Tsnax) interacting protein 1(Tsnaxip1)	0.094187	0.225077	190.029	139.986
Tmem203	transmembrane protein 203(Tmem203)	3.10657	1.97645	22.4937	9.9695
Ttll5	tubulin tyrosine ligase-like family, member 5(Ttll5)	7.00741	9.10255	112.912	70.704
Tdrkh	tudor and KH domain containing protein(Tdrkh)	21.1772	24.3778	20.0236	4.18229
Tdrd1	tudor domain containing 1(Tdrd1)	13.3339	21.6227	90.0554	4.07978
Usp42	ubiquitin specific peptidase 42(Usp42)	22.3655	26.958	43.4453	25.502
Ube2b	ubiquitin-conjugating enzyme E2B(Ube2b)	90.4034	72.9339	56.1198	39.1729
Zscan2	zinc finger and SCAN domain containing 2(Zscan2)	4.23029	4.46071	27.8614	25.2755
Zfp37	zinc finger protein 37(Zfp37)	9.98244	6.13302	26.9493	58.0525
Zfp39	zinc finger protein 39(Zfp39)	3.59307	3.42463	57.6645	61.4913
