## Supplemental Table 8 for "Super-enhancer switching drives a burst in germline gene expression at the mitosis-to-meiosis transition"

### Sheet: README
RELI ChIP-seq intersection significance analysis was performed as previously described (see Methods).
For Meiootic enhancer dataset , RELI was used to rank each ChIP-seq dataset based on intersection of genomic coordinates.
The negative log of the RELI corrected p-value for the given datasets and their gene expression profiles in each stage of spermatogenesis (RNA-seq RPKM values) are shown.

### Sheet: Meiotic enhancers 
track	cell	tf	KIT_H3K27ac	PS_H3K27ac	K27ac - log2 PS/KIT	Thy1_WT_RPKM	cKit_WT_RPKM	PS_WT_RPKM	RS_WT_RPKM	MGI_gene id
Pazar_Chip	E14_ES	Rest	0.01	19.1323	10.9018	22.611	35.3922	1.94799	3.06323	Rest
Pazar_Chip	ES	Zfp57	0.01	17.9693	10.8113	9.82231	5.53766	6.67862	15.2186	Zfp57
Pazar_Chip	E14_ES	Rcor2	0.01	15.3755	10.5864	23.1086	25.6251	1.05606	7.65598	Rcor2
Pazar_Chip	ES	Kap1	0.01	15.3754	10.5864	142.393	128.935	222.483	109.238	Trim28
Pazar_Chip	E14_ES	Sin3A	0.01	7.73727	9.59568	41.4928	69.964	15.3613	15.0631	Sin3A
Pazar_Chip	liver	Yy1	0.01	1.61201	7.33272	45.9793	42.668	27.2685	7.90631	Yy1
Pazar_Chip	adipocyte	Tcf7l1	0.01	0.485626	5.60177	7.27984	6.37073	0.242816	1.64101	Tcf7l1
Pazar_Chip	T	CBP	0.225038	3.63707	4.01454	26.7855	40.2775	4.01626	6.99791	Crebbp
Pazar_Chip	ES	c-Myc	1.42152	17.3299	3.60776	43.1972	19.5385	0.496559	0.93194	Myc
Pazar_Chip	E14_ES	Sin3B	8.18952	68.4887	3.06402	54.7717	96.9621	128.476	58.7171	Sin3B
Sydh_Tfbs	MEL	c-Myb	7.44211	43.5907	2.55024	0.826426	1.87496	0.0305074	0.321568	Myb
Psu_Chip	G1E-ER4	Gata2	7.38051	37.1777	2.33265	7.46377	9.37104	2.86101	7.5164	Gata2
Pazar_Chip	ES	nMyc	15.3871	54.9488	1.83637	23.808	29.8112	0.254764	3.55647	Mycn
Sydh_Tfbs	MEL	Pol2phosphoS2	28.9143	51.0224	0.819348	56.7169	87.0507	56.8672	18.2299	Polr2a
Pazar_Chip	ES	Smad2	16.8774	23.3456	0.468058	11.1594	13.7508	2.10256	3.45847	Smad2
Sydh_Tfbs	MEL	Rad21	37.7251	50.2148	0.412588	152.542	167.796	12.452	25.2323	Rad21
Sydh_Tfbs	ES-E14	Zc3h11a	36.2669	48.04	0.405583	74.6312	82.3997	24.9245	12.1446	Zc3h11a
Pazar_Chip	ES	E2f1	97.159	118.783	0.289909	16.4574	15.2973	0.53257	3.35436	E2f1
Licr_Chip	Testis	Pol2	176.458	210.34	0.253398	56.7169	87.0507	56.8672	18.2299	Polr2a
Psu_Chip	G1E	Gata2	11.2507	11.8732	0.077694	7.46377	9.37104	2.86101	7.5164	Gata2
Pazar_Chip	ES	Sox2	13.5106	13.9992	0.0512526	0.748923	1.24527	0.362472	2.08793	Sox2
Pazar_Chip	neuralprogenitors	Rfx1	102.477	102.752	0.00386633	9.44735	10.3658	16.9322	44.5257	Rfx1
Pazar_Chip	ES	Suz12	55.1179	55.1296	0.000306212	33.6369	51.3851	13.1359	8.50388	Suz12
Pazar_Chip	liver	Crebbp	0.01	0.01	0	26.7855	40.2775	4.01626	6.99791	Crebbp
Pazar_Chip	macrophage_LPS2	Bcl6	0.01	0.01	0	15.9978	7.67359	0.368783	0.662645	Bcl6
Pazar_Chip	T	TFIIA	0.01	0.01	0	22.4465	15.4042	11.1899	5.25538	Gtf2a1
Pazar_Chip	ES	Tbx3	0.01	0.01	0	7.77994	5.58589	0.0877225	0.776581	Tbx3
Pazar_Chip	T	Taf1	0.01	0.01	0	34.2749	42.358	0.540011	2.888	Taf1
Pazar_Chip	liver	Srebp2	0.01	0.01	0	57.7653	69.0313	5.25174	10.7192	Srebf2
Pazar_Chip	C2C12_myotubes	Sin3B	0.01	0.01	0	54.7717	96.9621	128.476	58.7171	Sin3B
Pazar_Chip	C2C12_myoblast	Sin3A	0.01	0.01	0	41.4928	69.964	15.3613	15.0631	Sin3A
Pazar_Chip	C2C12_myotubes	Sin3A	0.01	0.01	0	41.4928	69.964	15.3613	15.0631	Sin3A
Pazar_Chip	proBcells	Smad3	0.01	0.01	0	33.1123	21.6778	0.331651	3.47178	Smad3
Sydh_Tfbs	MEL	E2F4	0.01	0.01	0	22.9502	18.6421	20.5798	18.1311	E2F4
Pazar_Chip	macrophage_unstimulated	Nfkb1	0.01	0.01	0	20.7965	17.5117	1.38017	4.66318	Nfkb1
Pazar_Chip	ES	Jarid1a	0.01	0.01	0	19.5792	35.1265	5.55584	4.81828	Kdm5a
Cistrome_ChIP	3T3-L1+day7	Nrf1	0.01	0.01	0	16.2701	20.0194	5.918	8.37754	Nrf1
Pazar_Chip	E14_ES	Rcor1	0.01	0.01	0	9.9924	9.50676	13.6596	6.83507	Rcor1
Cistrome_ChIP	IDG-SW3	VDR	0.01	0.01	0	0.245621	0.263855	0.47018	0.0737637	VDR
Pazar_Chip	primaryerythroidcells	Klf1	0.01	0.01	0	0.158745	0.108997	0.106757	0.158603	Klf1
Pazar_Chip	ES	Cdx2	0.01	0.01	0	0.0799316	0	0	0.0453464	Cdx2
Sydh_Tfbs	MEL	Zc3h11a	35.17	34.9825	-0.00771194	74.6312	82.3997	24.9245	12.1446	Zc3h11a
Pazar_Chip	ES	Rad21	46.1985	43.7595	-0.0782498	152.542	167.796	12.452	25.2323	Rad21
Misc_ChIP	murine_embryonic_carcinoma_cells+mitotic	RBPJ	15.1685	13.2159	-0.198804	33.2077	9.97904	2.12944	1.41226	RBPJ
Pazar_Chip	ES	Klf4	66.5116	54.8776	-0.277389	78.0533	52.249	29.3041	73.1777	Klf4
Sydh_Tfbs	CH12	Zc3h11a	52.6095	41.0079	-0.359421	74.6312	82.3997	24.9245	12.1446	Zc3h11a
Sydh_Tfbs	CH12	Usf2	44.6358	34.7686	-0.360416	18.9062	7.95745	5.11834	2.88388	Usf2
Psu_Chip	CH12	Pax5	10.69	8.10787	-0.398867	0.0574375	0.164368	1.80414	4.1415	Pax5
Sydh_Tfbs	MEL	Zkscan1	6.45627	4.85063	-0.412529	6.98718	6.6994	2.07321	5.05286	Zkscan1
Sydh_Tfbs	MEL	Maz	65.7769	48.0423	-0.453276	82.1372	70.7202	38.7543	14.1958	Maz
Pazar_Chip	ES	Zfx	103.561	69.2246	-0.581124	11.794	12.852	1.1384	2.47667	Zfx
Pazar_Chip	ES	Jarid2	49.6203	32.4195	-0.614069	22.7476	38.2214	5.11855	7.34035	Jarid2
Sydh_Tfbs	MEL	CHD2	25.9546	16.1847	-0.68136	8.88035	11.6878	3.62818	3.19899	CHD2
Sydh_Tfbs	CH12	Rad21	85.6758	52.1746	-0.71554	152.542	167.796	12.452	25.2323	Rad21
Pazar_Chip	ES	Ezh2	59.8165	36.2223	-0.723665	10.7634	22.6452	32.1628	38.7114	Ezh2
Misc_ChIP	T_lymphocyte	RBPJ	35.6657	19.7288	-0.854234	33.2077	9.97904	2.12944	1.41226	RBPJ
Misc_ChIP	murine_embryonic_carcinoma_cells+cycling	RBPJ	91.3676	49.0618	-0.897082	33.2077	9.97904	2.12944	1.41226	RBPJ
Pazar_Chip	ES+V5tagged	Olig2	80.748	42.3783	-0.930101	0	0.0228699	0.0482499	0.207437	Olig2
Sydh_Tfbs	CH12	Zkscan1	15.6487	8.06703	-0.955933	6.98718	6.6994	2.07321	5.05286	Zkscan1
Pazar_Chip	HL1_cardiaccells	Tbx5	180.789	89.3336	-1.01703	0	0.013788	0.43046	1.0976	Tbx5
Sydh_Tfbs	MEL	Max	41.9397	20.291	-1.04748	44.5954	31.7014	6.83981	2.84942	Max
Sydh_Tfbs	CH12	CHD2	132.43	61.0517	-1.11713	8.88035	11.6878	3.62818	3.19899	CHD2
Pazar_Chip	CD4T	Stat3	175.713	78.519	-1.16211	41.6439	40.297	5.03005	1.67359	Stat3
Sydh_Tfbs	ES-E14	HCFC1	15.6313	6.94685	-1.17001	39.3586	54.775	1.43156	6.15657	HCFC1
Pazar_Chip	ES	Esrrb	141.04	61.5656	-1.19591	0.833774	0.874104	0.936904	2.04651	Esrrb
Pazar_Chip	ES+native	Olig2	96.639	40.4238	-1.2574	0	0.0228699	0.0482499	0.207437	Olig2
Sydh_Tfbs	CH12	Max	118.908	48.0231	-1.30805	44.5954	31.7014	6.83981	2.84942	Max
Pazar_Chip	ES	Prdm14	56.7204	21.8305	-1.37752	0.295891	0.343904	0	0.0321885	Prdm14
Sydh_Tfbs	MEL	TBP	103.602	38.7502	-1.41878	31.6372	25.8265	125.68	51.976	TBP
Pazar_Chip	ES	Nanog	7.61215	2.69403	-1.49854	4.73514	0	0.280248	0.123104	Nanog
Sydh_Tfbs	CH12	BHLHE40	141.474	48.2153	-1.55297	13.9451	9.46252	0.84243	0.508381	BHLHE40
Pazar_Chip	preproBcells_RAG1_GSE21978	E2a	54.4503	18.4071	-1.56468	28.097	49.3061	1.88298	9.79143	Tcf3
Caltech_Tfbs	C2C12+EqS_2.0pct_60hr	NRSF	35.9759	10.592	-1.76406	22.611	35.3922	1.94799	3.06323	Rest
Psu_Chip	G1E-ER4	Gata1	113.529	33.2685	-1.77083	0.163103	0.321597	0.671164	0.71643	Gata1
Sydh_Tfbs	CH12	Mxi1	139.601	40.3113	-1.79205	11.6821	12.6595	20.9498	12.197	Mxi1
Sydh_Tfbs	CH12	Maz	151.528	41.8885	-1.85496	82.1372	70.7202	38.7543	14.1958	Maz
Sydh_Tfbs	MEL	Mxi1	82.3054	22.4523	-1.87412	11.6821	12.6595	20.9498	12.197	Mxi1
Pazar_Chip	EB	Rad21	58.5818	15.6572	-1.90363	152.542	167.796	12.452	25.2323	Rad21
Sydh_Tfbs	MEL	Bhlhe40	66.0582	17.1447	-1.94597	13.9451	9.46252	0.84243	0.508381	Bhlhe40
Pazar_Chip	Th2+13hr	Stat5a	50.6638	12.4371	-2.02631	3.01731	2.69847	1.58647	0.435094	Stat5a
Sydh_Tfbs	CH12	Nelfe	104.185	23.7091	-2.13563	16.1134	27.005	84.4811	85.6243	Nelfe
Psu_Chip	Megakaryo	FLI1	4.6386	1.05528	-2.13606	3.4821	6.55147	0.0170023	2.23041	FLI1
Pazar_Chip	HPC-7	Runx1	31.6861	6.79263	-2.22181	4.1275	2.41863	0.0787407	0.098948	Runx1
Pazar_Chip	HPC-7	Erg	143.732	30.4383	-2.23942	20.5915	43.5802	0.0768165	0.486749	Erg
Pazar_Chip	Th1	Stat4	71.4511	14.5446	-2.29647	0.561756	0.559956	56.1857	156.399	Stat4
Psu_Chip	MEL	Tal1	110.567	22.3768	-2.30485	0.635257	2.13523	0.106973	0.597556	Tal1
Psu_Chip	Erythrobl	Tal1	46.5937	9.27933	-2.32804	0.635257	2.13523	0.106973	0.597556	Tal1
Pazar_Chip	ES	Stat3	25.9084	5.05497	-2.35765	41.6439	40.297	5.03005	1.67359	Stat3
Sydh_Tfbs	CH12	TBP	88.3566	16.8602	-2.38972	31.6372	25.8265	125.68	51.976	TBP
Pazar_Chip	HPC-7	Fli1	86.0348	15.6948	-2.45463	3.4821	6.55147	0.0170023	2.23041	Fli1
Sydh_Tfbs	CH12	COREST	103.919	17.9418	-2.53406	23.1086	25.6251	1.05606	7.65598	rcor2
Sydh_Tfbs	CH12	CHD1	96.6516	16.6098	-2.54076	22.2353	20.9693	9.84115	5.43766	CHD1
Psu_Chip	Erythrobl	Gata1	59.6326	9.91055	-2.58906	0.163103	0.321597	0.671164	0.71643	Gata1
Pazar_Chip	HPC-7	Gata2	33.8844	5.59462	-2.59851	7.46377	9.37104	2.86101	7.5164	Gata2
Psu_Chip	Megakaryo	Gata1	42.319	6.94144	-2.608	0.163103	0.321597	0.671164	0.71643	Gata1
Sydh_Tfbs	CH12	ETS1	154.443	25.0213	-2.62585	24.5326	31.701	0.129204	2.64075	ETS1
Caltech_Tfbs	C2C12+EqS_2.0pct_60hr	MyoD	185.884	29.7927	-2.64137	0	0.046221	0	0	Myod1
Pazar_Chip	Th2	Stat5b	138.181	21.0045	-2.71779	5.89379	5.83919	0.244285	0.995107	Stat5b
Caltech_Tfbs	C2C12+EqS_2.0pct_60hr	Myogenin	188.011	28.5419	-2.71966	0.0468814	0.0193004	0	0.42127	Myog
Sydh_Tfbs	MEL	ETS1	130.404	19.5604	-2.73698	24.5326	31.701	0.129204	2.64075	ETS1
Sydh_Tfbs	CH12	Hcfc1	48.854	7.30544	-2.74143	39.3586	54.775	1.43156	6.15657	Hcfc1
Sydh_Tfbs	MEL	CHD1	33.7927	5.03546	-2.74652	22.2353	20.9693	9.84115	5.43766	CHD1
Psu_Chip	G1E-ER4	Tal1	55.3142	7.70457	-2.84386	0.635257	2.13523	0.106973	0.597556	Tal1
Pazar_Chip	HL1_cardiaccells	Srf	185.501	25.3204	-2.87305	24.9336	21.9791	8.60569	15.1037	Srf
Pazar_Chip	HL-1_cardiomyocytes	Srf	69.7409	9.28603	-2.90887	24.9336	21.9791	8.60569	15.1037	Srf
Pazar_Chip	preBcells	Ebf1	77.1412	9.37618	-3.04043	4.14024	1.74091	0.245028	1.29642	Ebf1
Sydh_Tfbs	ES-E14	MafK	86.1822	10.1345	-3.08812	27.2647	23.1734	1.13563	1.63418	MafK
Pazar_Chip	motorneurons	Hoxc9	15.8689	1.86548	-3.08858	0.607007	0.180352	0.285803	0.673629	Hoxc9
Sydh_Tfbs	MEL	JunD	38.037	4.42586	-3.10337	56.1424	46.8807	8.34662	16.7777	JunD
Pazar_Chip	liver_Mcombined	Bcl6	168.742	19.4734	-3.11524	15.9978	7.67359	0.368783	0.662645	Bcl6
Pazar_Chip	HPC-7	Lmo2	38.8974	4.42902	-3.13461	5.83859	8.73109	0.380138	1.03878	Lmo2
Pazar_Chip	liver_Fcombined	Bcl6	150.744	16.8065	-3.16501	15.9978	7.67359	0.368783	0.662645	Bcl6
Pazar_Chip	T	Ets1	18.2361	2.00956	-3.18185	24.5326	31.701	0.129204	2.64075	Ets1
Caltech_Tfbs	C2C12	Usf1	126.629	13.6132	-3.21753	66.8579	48.304	1.87593	2.4712	Usf1
Psu_Chip	G1E	Tal1	62.0145	6.64585	-3.22208	0.635257	2.13523	0.106973	0.597556	Tal1
Pazar_Chip	HPC-7	Meis1	48.8562	5.15443	-3.24466	2.65727	0.708305	0.775691	6.15979	Meis1
Pazar_Chip	CD4T	Irf4	104.153	9.84179	-3.40364	0.235917	0.362842	0.114771	0.479059	Irf4
Pazar_Chip	liver_MHcombined	Stat5	157.09	14.7184	-3.4159	3.01731	2.69847	1.58647	0.435094	Stat5a
Pazar_Chip	HL1_cardiaccells	Nkx2-5	118.712	10.7733	-3.46193	0.524888	0.365708	0	0.159644	Nkx2-5
Sydh_Tfbs	CH12	JunD	69.7215	5.93174	-3.55508	56.1424	46.8807	8.34662	16.7777	JunD
Sydh_Tfbs	CH12	MafK	85.6714	7.00944	-3.61144	27.2647	23.1734	1.13563	1.63418	MafK
Pazar_Chip	HPC-7	Gfi1b	82.3511	6.68231	-3.62337	0	0	0.257287	0.529101	Gfi1b
Sydh_Tfbs	CH12	c-Jun	84.6386	6.65554	-3.66869	45.3486	26.6703	9.78716	3.73539	Jun
Psu_Chip	Megakaryo	Tal1	26.3939	2.02815	-3.70197	0.635257	2.13523	0.106973	0.597556	Tal1
Pazar_Chip	T	TFIIE	56.5073	4.23072	-3.73946	22.4465	15.4042	11.1899	5.25538	Gtf2a1
Pazar_Chip	C2C12_myoblast	Sin3B	0.136178	0.01	-3.76742	54.7717	96.9621	128.476	58.7171	Sin3B
Pazar_Chip	liver_WTT09	Rxr	146.56	9.34999	-3.97038	13.4567	12.8366	2.26424	6.50693	Rxra
Pazar_Chip	liver_WT-Bexa_GSE35262	Rxr	141.25	8.71586	-4.01846	10.7772	12.5132	7.415	5.52999	Rxrb
Pazar_Chip	liver	Ppara	148.55	9.15646	-4.02001	0.471299	0.367677	0.186858	0.181758	Ppara
Pazar_Chip	Th2+13hr	Stat5b	72.5912	4.44585	-4.02926	5.89379	5.83919	0.244285	0.995107	Stat5b
Pazar_Chip	liver_LXRdKO-Bexa	Rxr	147.946	8.99351	-4.04004	0.294467	0.372619	0.11903	0.445236	Rxrg
Pazar_Chip	ES	Nr5a2	85.8634	5.17808	-4.05155	3.65023	5.97255	0.0570965	0.15595	Nr5a2
Pazar_Chip	macrophage	Cebpa	112.268	6.09763	-4.20255	11.6442	8.60245	0.235504	0.250221	Cebpa
Pazar_Chip	macrophage_LPS2	Nfkb1	111.655	5.97247	-4.22458	20.7965	17.5117	1.38017	4.66318	Nfkb1
Pazar_Chip	embryonicfibroblast	Terf2ip	46.1295	2.38794	-4.27185	15.4393	11.3818	2.704	1.23308	Terf2ip
Pazar_Chip	Th2	Stat6	57.3956	2.66036	-4.43125	8.99493	6.46823	0.188035	0.821218	Stat6
Sydh_Tfbs	MEL	Ubf	43.3311	1.9658	-4.46221	27.3729	47.3965	2.13347	4.43117	Ubtf
Misc_ChIP	AML	RUNX1	49.8933	2.11325	-4.56131	4.1275	2.41863	0.0787407	0.098948	RUNX1
Caltech_Tfbs	C2C12+EqS_2.0pct_5d	TCF3	161.757	6.70005	-4.59351	28.097	49.3061	1.88298	9.79143	TCF3
Caltech_Tfbs	C2C12+EqS_2.0pct_60hr	Usf1	114.745	4.72716	-4.60131	66.8579	48.304	1.87593	2.4712	Usf1
Sydh_Tfbs	MEL	Gcn5	0.250934	0.01	-4.64924	22.2463	36.6535	15.561	8.33884	kat2a
Pazar_Chip	preproBcells	Ebf1	10.411	0.410201	-4.66563	4.14024	1.74091	0.245028	1.29642	Ebf1
Pazar_Chip	T	Tbp	67.96	2.67265	-4.66834	31.6372	25.8265	125.68	51.976	Tbp
Cistrome_ChIP	Hair_Follicle_Stem_Cell	TCF4	100.405	3.69285	-4.76495	17.8838	28.5892	4.17131	4.89709	TCF4
Pazar_Chip	liver_WTT09	Lxr	153.624	5.15593	-4.89703	0.515108	0.479218	7.14045	5.81903	Nr1h3
Sydh_Tfbs	MEL	MafK	24.2573	0.790729	-4.93909	27.2647	23.1734	1.13563	1.63418	MafK
Pazar_Chip	macrophage_stimulated	Nfkb1	104.525	3.34173	-4.96711	20.7965	17.5117	1.38017	4.66318	Nfkb1
Pazar_Chip	macrophage	Cebpb	126.057	4.00774	-4.97514	49.4219	12.2377	0.491408	0.158691	Cebpb
Sydh_Tfbs	CH12	Nrf2	0.31699	0.01	-4.98637	89.2142	68.3364	2.50861	6.53924	Nfe2l2
Misc_ChIP	mK4+EGTA_not_DAPT	RBPJ	116.114	3.61514	-5.00535	33.2077	9.97904	2.12944	1.41226	RBPJ
Sydh_Tfbs	MEL	Nelfe	31.9834	0.955049	-5.0656	16.1134	27.005	84.4811	85.6243	Nelfe
Caltech_Tfbs	C2C12+EqS_2.0pct_60hr	TCF12	181.228	5.36386	-5.07839	29.7264	33.9809	1.99094	12.093	TCF12
Sydh_Tfbs	CH12	E2F4	0.377522	0.01	-5.23849	22.9502	18.6421	20.5798	18.1311	E2F4
Pazar_Chip	macrophage	Pparg	41.162	0.612468	-6.07053	3.08672	1.74752	1.03821	0.773127	Pparg
Pazar_Chip	liver_LXRdKOcontrol	Ppara	111.347	1.56622	-6.15163	0.471299	0.367677	0.186858	0.181758	Ppara
Sydh_Tfbs	MEL	HCFC1	0.884932	0.01	-6.46749	39.3586	54.775	1.43156	6.15657	HCFC1
Pazar_Chip	3T3-L1_adipocyte	Pparg	92.496	0.800407	-6.85251	3.08672	1.74752	1.03821	0.773127	Pparg
Pazar_Chip	preproBcells_RAG1_GSE21978	Ebf1	10.0795	0.0860141	-6.87264	4.14024	1.74091	0.245028	1.29642	Ebf1
Pazar_Chip	B	Foxo1	11.9055	0.0784868	-7.24496	44.9838	57.5313	0.891714	0.805705	Foxo1
Sydh_Tfbs	MEL	Usf2	2.47895	0.01	-7.95359	18.9062	7.95745	5.11834	2.88388	Usf2
Pazar_Chip	HL1_cardiaccells	Gata4	175.648	0.667768	-8.03912	36.7079	15.337	1.06496	0.930587	Gata4
Pazar_Chip	HPC-7	Lyl1	2.81726	0.01	-8.13815	0.537871	0.494364	0.0582855	0.260385	Lyl1
Cistrome_ChIP	3T3-L1+day0	Nrf1	3.51812	0.01	-8.45866	16.2701	20.0194	5.918	8.37754	Nrf1
Caltech_Tfbs	C2C12+EqS_2.0pct_60hr	E2F4	5.13867	0.01	-9.00525	22.9502	18.6421	20.5798	18.1311	E2F4
Pazar_Chip	ES	Smad1	10.1396	0.01	-9.98579	18.9942	13.9232	13.3827	4.11015	Smad1
Pazar_Chip	Th2+8hr	Stat5b	12.7717	0.01	-10.3187	5.89379	5.83919	0.244285	0.995107	Stat5b
Pazar_Chip	ES+FLAG	Hoxc9	13.1141	0.01	-10.3569	0.607007	0.180352	0.285803	0.673629	Hoxc9
Pazar_Chip	ES+V5tagged	Hoxc9	13.7347	0.01	-10.4236	0.607007	0.180352	0.285803	0.673629	Hoxc9
Pazar_Chip	retinas_C57BL6_NrlKO	Crx	21.0526	0.01	-11.0398	0.0244553	0.0187898	0.153917	0.0719301	Crx
Pazar_Chip	Th2	Stat5a	27.4633	0.01	-11.4233	3.01731	2.69847	1.58647	0.435094	Stat5a
Pazar_Chip	Th2+8hr	Stat5a	30.6825	0.01	-11.5832	3.01731	2.69847	1.58647	0.435094	Stat5a
Pazar_Chip	retinas_C57BL6_WT	Crx	33.1985	0.01	-11.6969	0.0244553	0.0187898	0.153917	0.0719301	Crx
Misc_ChIP	mK4+EGTA_and_DAPT_intersect	RBPJ	36.669	0.01	-11.8403	33.2077	9.97904	2.12944	1.41226	RBPJ
Pazar_Chip	liver	Foxa2	36.9326	0.01	-11.8507	0.244971	0.168024	0.0246762	0.263477	Foxa2
Pazar_Chip	fetalmyotubes	Sox6	40.7026	0.01	-11.9909	0.226352	0.259775	13.2647	13.4076	Sox6
Pazar_Chip	heart	Tbx20	63.5252	0.01	-12.6331	0.570728	0.543205	0.0172901	0.816132	Tbx20
Caltech_Tfbs	C2C12+EqS_2.0pct_24hr	SRF	69.367	0.01	-12.76	24.9336	21.9791	8.60569	15.1037	SRF
Pazar_Chip	HL1_cardiaccells	Mef2a	75.5403	0.01	-12.883	18.0541	25.9884	6.45732	5.82669	Mef2a
Pazar_Chip	3T3-L1_preadipocyte	Stat5a	80.4534	0.01	-12.9739	3.01731	2.69847	1.58647	0.435094	Stat5a
Pazar_Chip	MEF_fibroblast	Stat5a	82.0815	0.01	-13.0028	3.01731	2.69847	1.58647	0.435094	Stat5a
Pazar_Chip	3T3-L1_preadipocyte	Nr3c1	86.6962	0.01	-13.0818	19.1371	20.0155	1.37108	1.18847	Nr3c1
Cistrome_ChIP	3T3-L1	VDR	94.672	0.01	-13.2087	0.245621	0.263855	0.47018	0.0737637	VDR
Caltech_Tfbs	C2C12+EqS_2.0pct_60hr	Max	94.8143	0.01	-13.2109	44.5954	31.7014	6.83981	2.84942	Max
Caltech_Tfbs	C2C12+EqS_2.0pct_60hr	CEBPB	118.343	0.01	-13.5307	49.4219	12.2377	0.491408	0.158691	CEBPB
Caltech_Tfbs	C2C12	CEBPB	135.003	0.01	-13.7207	49.4219	12.2377	0.491408	0.158691	CEBPB
Caltech_Tfbs	C2C12	FOSL1	135.034	0.01	-13.721	23.3575	11.0008	1.21641	1.06328	FOSL1
Caltech_Tfbs	C2C12	zf757	153.02	0.01	-13.9014	44.5954	31.7014	6.83981	2.84942	Max
Pazar_Chip	3T3-L1_preadipocyte	Cebpb	165.575	0.01	-14.0152	49.4219	12.2377	0.491408	0.158691	Cebpb
			11774.4	2983.21	-589.143	4596.08	4639.53	2167.64	1760.7
