## Supplemental Table 9 for "Super-enhancer switching drives a burst in germline gene expression at the mitosis-to-meiosis transition"

### Sheet: README
RELI ChIP-seq intersection significance analysis was performed as previously described (see Methods).
For Meiotic super-enhancer dataset, RELI was used to rank each ChIP-seq dataset based on intersection of genomic coordinates.
The negative log of the RELI corrected p-value for the given datasets and their gene expression profiles in each stage of spermatogenesis (RNA-seq RPKM values) are shown.

### Sheet: Meiotic super-enhancers
track	cell	tf	PS_H3K27ac (super-enhancers)	KIT_H3K27ac (super-enhancers)	K27ac (super-enhancers) - log2 PS/KIT	Thy1_WT_RPKM	cKit_WT_RPKM	PS_WT_RPKM	RS_WT_RPKM	MGI_gene id
Sydh_Tfbs	MEL	Gcn5	99.1876	0.01	13.2759	22.2463	36.6535	15.561	8.33884	kat2a
Pazar_Chip	ES	Jarid1a	72.4567	0.01	12.8229	19.5792	35.1265	5.55584	4.81828	Kdm5a
Pazar_Chip	C2C12_myotubes	Sin3A	71.9897	0.01	12.8136	41.4928	69.964	15.3613	15.0631	Sin3A
Sydh_Tfbs	MEL	c-Myb	59.7778	0.01	12.5454	0.826426	1.87496	0.0305074	0.321568	Myb
Pazar_Chip	primaryerythroidcells	Klf1	20.251	0.01	10.9838	0.158745	0.108997	0.106757	0.158603	Klf1
Pazar_Chip	E14_ES	Rcor2	13.2603	0.01	10.3729	23.1086	25.6251	1.05606	7.65598	Rcor2
Sydh_Tfbs	MEL	JunD	10.2371	0.01	9.99959	56.1424	46.8807	8.34662	16.7777	JunD
Pazar_Chip	E14_ES	Rest	7.31286	0.01	9.51429	22.611	35.3922	1.94799	3.06323	Rest
Pazar_Chip	T	Taf1	6.56682	0.01	9.35905	34.2749	42.358	0.540011	2.888	Taf1
Sydh_Tfbs	MEL	Nrf2	5.07982	0.01	8.98863	89.2142	68.3364	2.50861	6.53924	Nfe2l2
Pazar_Chip	ES	Tbx3	4.40718	0.01	8.78371	7.77994	5.58589	0.0877225	0.776581	Tbx3
Pazar_Chip	ES	Zfp57	4.03308	0.01	8.65574	9.82231	5.53766	6.67862	15.2186	Zfp57
Psu_Chip	CH12	Pax5	2.12447	0.01	7.73096	0.0574375	0.164368	1.80414	4.1415	Pax5
Pazar_Chip	ES	Kap1	1.04042	0.01	6.70102	142.393	128.935	222.483	109.238	Trim28
Cistrome_ChIP	3T3-L1+day7	Nrf1	100.194	1.12482	6.47696	16.2701	20.0194	5.918	8.37754	Nrf1
Pazar_Chip	macrophage_LPS2	Bcl6	0.711659	0.01	6.15311	15.9978	7.67359	0.368783	0.662645	Bcl6
Sydh_Tfbs	MEL	E2F4	26.9698	0.531459	5.66524	22.9502	18.6421	20.5798	18.1311	E2F4
Pazar_Chip	macrophage_unstimulated	Nfkb1	0.490193	0.01	5.61528	20.7965	17.5117	1.38017	4.66318	Nfkb1
Pazar_Chip	fetalmyotubes	Sox6	0.383022	0.01	5.25936	0.226352	0.259775	13.2647	13.4076	Sox6
Pazar_Chip	liver	Yy1	112.004	3.2726	5.09697	45.9793	42.668	27.2685	7.90631	Yy1
Sydh_Tfbs	MEL	c-Myc	90.2121	3.73183	4.59537	43.1972	19.5385	0.496559	0.93194	Myc
Pazar_Chip	E14_ES	Sin3A	74.267	3.25229	4.51319	41.4928	69.964	15.3613	15.0631	Sin3A
Psu_Chip	Erythrobl	Gata1	88.6442	4.42361	4.32473	0.163103	0.321597	0.671164	0.71643	Gata1
Pazar_Chip	E14_ES	Sin3B	133.356	7.40757	4.17014	54.7717	96.9621	128.476	58.7171	Sin3B
Pazar_Chip	C2C12_myoblast	Sin3A	23.8244	1.3459	4.1458	41.4928	69.964	15.3613	15.0631	Sin3A
Sydh_Tfbs	MEL	HCFC1	157.994	10.3172	3.93675	39.3586	54.775	1.43156	6.15657	HCFC1
Cistrome_ChIP	3T3-L1+day0	Nrf1	83.6222	5.51145	3.92338	16.2701	20.0194	5.918	8.37754	Nrf1
Pazar_Chip	retinas_C57BL6_NrlKO	Crx	34.124	2.31942	3.87895	0.0244553	0.0187898	0.153917	0.0719301	Crx
Sydh_Tfbs	MEL	CHD2	106.126	7.26534	3.8686	8.88035	11.6878	3.62818	3.19899	CHD2
Sydh_Tfbs	CH12	Nrf2	126.728	8.71473	3.86214	89.2142	68.3364	2.50861	6.53924	Nfe2l2
Psu_Chip	G1E-ER4	Tal1	79.7836	5.53224	3.85016	0.635257	2.13523	0.106973	0.597556	Tal1
Misc_ChIP	Tcells	Notch	129.096	9.51541	3.76203	13.5946	13.141	0.562167	3.07089	Notch2
Pazar_Chip	retinas_C57BL6_WT	Crx	114.267	8.56232	3.73826	0.0244553	0.0187898	0.153917	0.0719301	Crx
Sydh_Tfbs	CH12	E2F4	102.52	8.04268	3.67209	22.9502	18.6421	20.5798	18.1311	E2F4
Pazar_Chip	ES	c-Myc	125.044	10.9236	3.51692	43.1972	19.5385	0.496559	0.93194	Myc
Sydh_Tfbs	MEL	ZNF-MIZD-CP1	104.59	9.17865	3.51032	#N/A	#N/A	#N/A	#N/A	ZNF-MIZD-CP1
Sydh_Tfbs	MEL	Rad21	50.4455	4.45045	3.5027	152.542	167.796	12.452	25.2323	Rad21
Pazar_Chip	T	Tbp	129.131	11.515	3.48725	31.6372	25.8265	125.68	51.976	TBP
Pazar_Chip	C2C12_myotubes	Sin3B	131.827	11.8983	3.46982	54.7717	96.9621	128.476	58.7171	Sin3B
Psu_Chip	Erythrobl	Tal1	56.9553	5.22876	3.44529	0.635257	2.13523	0.106973	0.597556	Tal1
Pazar_Chip	ES	Smad2	93.7019	9.08228	3.36695	11.1594	13.7508	2.10256	3.45847	Smad2
Sydh_Tfbs	ES-E14	HCFC1	154.754	15.8168	3.29045	39.3586	54.775	1.43156	6.15657	HCFC1
Psu_Chip	G1E-ER4	Gata1	105.504	10.7884	3.28974	0.163103	0.321597	0.671164	0.71643	Gata1
Pazar_Chip	C2C12_myoblast	Sin3B	95.7995	10.1678	3.23601	54.7717	96.9621	128.476	58.7171	Sin3B
Pazar_Chip	Th2+8hr	Stat5b	36.0344	3.88089	3.21492	5.89379	5.83919	0.244285	0.995107	Stat5b
Sydh_Tfbs	MEL	Usf2	58.3005	6.34686	3.19939	18.9062	7.95745	5.11834	2.88388	Usf2
Pazar_Chip	liver	Srebp2	109.124	12.658	3.10785	57.7653	69.0313	5.25174	10.7192	Srebf2
Psu_Chip	Megakaryo	FLI1	93.1949	11.1647	3.06131	3.4821	6.55147	0.0170023	2.23041	FLI1
Pazar_Chip	ES	Rad21	22.0602	2.68217	3.03997	152.542	167.796	12.452	25.2323	Rad21
Psu_Chip	G1E-ER4	Gata2	39.6676	4.8363	3.03599	7.46377	9.37104	2.86101	7.5164	Gata2
Sydh_Tfbs	ES-E14	MafK	27.9874	3.41595	3.03442	0.0468814	0.0193004	0	0.42127	Myog
Pazar_Chip	T	CBP	40.0815	4.92296	3.02534	26.7855	40.2775	4.01626	6.99791	Crebbp
Pazar_Chip	Th2	Stat5a	46.4512	5.72	3.02163	3.01731	2.69847	1.58647	0.435094	Stat5a
Pazar_Chip	T_A12-+6h-Tamoxifen	E2A	39.6244	4.87949	3.02159	28.097	49.3061	1.88298	9.79143	Tcf3
Pazar_Chip	ES	Sox2	23.2337	3.02354	2.94191	0.748923	1.24527	0.362472	2.08793	Sox2
Pazar_Chip	BMDM_macrophages_LPS	Pu1	83.1777	11.1723	2.89627	#N/A	#N/A	#N/A	#N/A	Pu1
Pazar_Chip	BMDM_macrophages	Pu1	87.969	11.9275	2.8827	#N/A	#N/A	#N/A	#N/A	Pu1
Sydh_Tfbs	MEL	Max	101.293	13.7449	2.88157	44.5954	31.7014	6.83981	2.84942	Max
Sydh_Tfbs	MEL	Nelfe	152.287	20.9622	2.86093	16.1134	27.005	84.4811	85.6243	Nelfe
Pazar_Chip	ES	nMyc	146.716	20.3049	2.85313	23.808	29.8112	0.254764	3.55647	Mycn
Sydh_Tfbs	MEL	CHD1	71.373	9.97528	2.83895	22.2353	20.9693	9.84115	5.43766	CHD1
Sydh_Tfbs	CH12	TBP	130.227	18.979	2.77855	31.6372	25.8265	125.68	51.976	TBP
Caltech_Tfbs	C2C12+EqS_2.0pct_60hr	E2F4	144.61	21.2017	2.76992	22.9502	18.6421	20.5798	18.1311	E2F4
Sydh_Tfbs	MEL	SMC3	51.7503	7.83566	2.72344	96.1001	96.5809	9.52637	19.3002	Smc3
Sydh_Tfbs	CH12	c-Myc	121.677	18.6345	2.70701	43.1972	19.5385	0.496559	0.93194	Myc
Sydh_Tfbs	MEL	Mxi1	135.887	21.2232	2.67869	11.6821	12.6595	20.9498	12.197	Mxi1
Misc_ChIP	T_lymphocyte	RBPJ	143.357	22.792	2.65301	33.2077	9.97904	2.12944	1.41226	RBPJ
Sydh_Tfbs	ES-E14	Zc3h11a	14.1119	2.24523	2.65198	74.6312	82.3997	24.9245	12.1446	Zc3h11a
Pazar_Chip	ES	Nanog	16.7755	2.71002	2.62998	4.73514	0	0.280248	0.123104	Nanog
Sydh_Tfbs	MEL	MafK	15.8322	2.58948	2.61213	27.2647	23.1734	1.13563	1.63418	MafK
Sydh_Tfbs	CH12	Usf2	87.9631	14.5611	2.59478	18.9062	7.95745	5.11834	2.88388	Usf2
Pazar_Chip	Th2	Stat5b	132.544	22.1432	2.58154	5.89379	5.83919	0.244285	0.995107	Stat5b
Sydh_Tfbs	CH12	Gcn5	138.487	23.7397	2.54438	22.2463	36.6535	15.561	8.33884	kat2a
Pazar_Chip	Th2+8hr	Stat5a	62.3249	10.7993	2.52887	3.01731	2.69847	1.58647	0.435094	Stat5a
Sydh_Tfbs	MEL	Bhlhe40	78.7696	13.7113	2.52227	13.9451	9.46252	0.84243	0.508381	BHLHE40
Psu_Chip	G1E	Gata2	22.0552	3.84316	2.52075	7.46377	9.37104	2.86101	7.5164	Gata2
Sydh_Tfbs	MEL	COREST	48.8685	8.56491	2.51239	23.1086	25.6251	1.05606	7.65598	Rcor2
Sydh_Tfbs	CH12	Max	126.441	22.3243	2.50178	44.5954	31.7014	6.83981	2.84942	Max
Pazar_Chip	HPC-7	Gfi1b	102.335	18.108	2.4986	0	0	0.257287	0.529101	Gfi1b
Pazar_Chip	PUER_haematopoeticstemcells+1h-Tamoxifen	Pu1	53.5452	9.52991	2.49022	#N/A	#N/A	#N/A	#N/A	Pu1
Pazar_Chip	liver_Mcombined	Bcl6	110.221	19.7242	2.48236	15.9978	7.67359	0.368783	0.662645	Bcl6
Sydh_Tfbs	CH12	Smc3	60.0214	10.7895	2.47585	96.1001	96.5809	9.52637	19.3002	Smc3
Pazar_Chip	CD4T	Irf4	133.768	24.1238	2.4712	0.235917	0.362842	0.114771	0.479059	Irf4
Misc_ChIP	mK4+EGTA_and_DAPT_intersect	RBPJ	59.1052	10.7746	2.45565	33.2077	9.97904	2.12944	1.41226	RBPJ
Pazar_Chip	macrophage	Pu1	88.186	16.2838	2.43711	#N/A	#N/A	#N/A	#N/A	Pu1
Misc_ChIP	AML	RUNX1	83.9706	15.689	2.42013	4.1275	2.41863	0.0787407	0.098948	Runx1
Pazar_Chip	PUER_haematopoeticstemcells+6h-Tamoxifen	Pu1	64.2056	12.0126	2.41815	#N/A	#N/A	#N/A	#N/A	Pu1
Psu_Chip	G1E	Tal1	49.0657	9.53518	2.36338	0.635257	2.13523	0.106973	0.597556	Tal1
Sydh_Tfbs	MEL	TBP	136.249	26.4873	2.36287	31.6372	25.8265	125.68	51.976	TBP
Pazar_Chip	PUER_haematopoeticstemcells+48h-Tamoxifen	Pu1	61.6489	12.0043	2.36052	#N/A	#N/A	#N/A	#N/A	Pu1
Caltech_Tfbs	C2C12+EqS_2.0pct_60hr	NRSF	118.656	23.1196	2.3596	22.611	35.3922	1.94799	3.06323	Rest
Pazar_Chip	EB	Rad21	17.4245	3.4398	2.34072	152.542	167.796	12.452	25.2323	Rad21
Sydh_Tfbs	CH12	Rad21	48.7309	9.74158	2.32261	152.542	167.796	12.452	25.2323	Rad21
Sydh_Tfbs	CH12	Hcfc1	152.765	30.7792	2.31129	39.3586	54.775	1.43156	6.15657	HCFC1
Caltech_Tfbs	C2C12	Myogenin	28.9413	5.83235	2.31098	0.0468814	0.0193004	0	0.42127	Myog
Pazar_Chip	HPC-7	Erg	126.54	25.6853	2.30058	20.5915	43.5802	0.0768165	0.486749	Erg
Pazar_Chip	Th2+13hr	Stat5b	115.811	23.5203	2.29979	5.89379	5.83919	0.244285	0.995107	Stat5b
Pazar_Chip	Th2+13hr	Stat5a	75.6794	15.5658	2.28152	3.01731	2.69847	1.58647	0.435094	Stat5a
Pazar_Chip	Th2	Stat6	92.274	19.036	2.27719	8.99493	6.46823	0.188035	0.821218	Stat6
Pazar_Chip	HPC-7	Lyl1	3.11482	0.644032	2.27394	0.537871	0.494364	0.0582855	0.260385	Lyl1
Pazar_Chip	PUER_haematopoeticstemcells+24h-Tamoxifen	Pu1	53.2911	11.056	2.26907	#N/A	#N/A	#N/A	#N/A	Pu1
Sydh_Tfbs	MEL	Ubf	94.5399	19.8595	2.25109	27.3729	47.3965	2.13347	4.43117	Ubtf
Sydh_Tfbs	MEL	ETS1	63.4256	13.3485	2.24839	24.5326	31.701	0.129204	2.64075	Ets1
Pazar_Chip	preproBcells_EBF	E2a	105.82	22.6321	2.22517	28.097	49.3061	1.88298	9.79143	Tcf3
Pazar_Chip	ES	E2f1	145.292	31.0905	2.22441	16.4574	15.2973	0.53257	3.35436	E2f1
Sydh_Tfbs	MEL	p300	32.0891	6.91091	2.21514	29.0248	41.3491	5.06264	6.18184	Ep300
Sydh_Tfbs	CH12	Mxi1	138.364	29.8254	2.21386	11.6821	12.6595	20.9498	12.197	Mxi1
Pazar_Chip	preproBcells_RAG1_GSE21978	E2a	69.9297	15.3657	2.18619	28.097	49.3061	1.88298	9.79143	Tcf3
Sydh_Tfbs	CH12	Nelfe	144.771	31.9027	2.18202	16.1134	27.005	84.4811	85.6243	Nelfe
Pazar_Chip	CD4T	Stat3	130.875	28.8484	2.18163	41.6439	40.297	5.03005	1.67359	Stat3
Sydh_Tfbs	CH12	BHLHE40	79.95	17.8197	2.16562	13.9451	9.46252	0.84243	0.508381	BHLHE40
Pazar_Chip	HPC-7	Fli1	57.6708	13.1757	2.12996	3.4821	6.55147	0.0170023	2.23041	FLI1
Pazar_Chip	macrophage	Cebpa	74.3554	17.0253	2.12676	11.6442	8.60245	0.235504	0.250221	Cebpa
Pazar_Chip	MEF_fibroblast_OE-GH	Stat5	58.4425	13.4912	2.115	5.89379	5.83919	0.244285	0.995107	Stat5b
Pazar_Chip	liver_Fcombined	Bcl6	133.378	30.8564	2.11188	15.9978	7.67359	0.368783	0.662645	Bcl6
Sydh_Tfbs	CH12	ZNF-MIZD-CP1	148.417	34.6731	2.09777	#N/A	#N/A	#N/A	#N/A	ZNF-MIZD-CP1
Pazar_Chip	ES	Zfx	142.448	33.8433	2.07349	11.794	12.852	1.1384	2.47667	Zfx
Psu_Chip	Megakaryo	Tal1	22.9883	5.49029	2.06595	0.635257	2.13523	0.106973	0.597556	Tal1
Pazar_Chip	HL1_cardiaccells	Tbx5	136.004	32.5345	2.06361	0	0.013788	0.43046	1.0976	Tbx5
Sydh_Tfbs	MEL	Zc3h11a	24.9198	6.0361	2.0456	74.6312	82.3997	24.9245	12.1446	Zc3h11a
Misc_ChIP	murine_embryonic_carcinoma_cells+mitotic	RBPJ	49.8503	12.1779	2.03334	33.2077	9.97904	2.12944	1.41226	RBPJ
Pazar_Chip	prepreBcells+1h-Tamoxifen	E2A	108.274	26.8628	2.01101	28.097	49.3061	1.88298	9.79143	Tcf3
Sydh_Tfbs	CH12	Maz	115.649	29.0974	1.99079	82.1372	70.7202	38.7543	14.1958	Maz
Sydh_Tfbs	CH12	ETS1	72.471	18.4797	1.97146	24.5326	31.701	0.129204	2.64075	Ets1
Licr_Chip	Heart	p300	114.045	29.4546	1.95304	29.0248	41.3491	5.06264	6.18184	Ep300
Sydh_Tfbs	CH12	CHD2	125.103	32.3726	1.95027	8.88035	11.6878	3.62818	3.19899	CHD2
Pazar_Chip	macrophage_LPS2	Nfkb1	91.2403	24.077	1.92202	20.7965	17.5117	1.38017	4.66318	Nfkb1
Pazar_Chip	ES	TCfcp2L1	90.3644	23.8518	1.92166	#N/A	#N/A	#N/A	#N/A	D930018N21Rik
Pazar_Chip	neuralprogenitors	Rfx1	158.212	41.9741	1.91429	9.44735	10.3658	16.9322	44.5257	Rfx1
Pazar_Chip	HPC-7	Meis1	51.1851	13.6266	1.9093	2.65727	0.708305	0.775691	6.15979	Meis1
Pazar_Chip	liver_FLcombined	Stat5	113.796	30.3962	1.90449	5.89379	5.83919	0.244285	0.995107	Stat5b
Pazar_Chip	HL-1_cardiomyocytes	Srf	68.9701	18.4419	1.90298	24.9336	21.9791	8.60569	15.1037	Srf
Sydh_Tfbs	MEL	Maz	96.9109	26.5394	1.86852	82.1372	70.7202	38.7543	14.1958	Maz
Pazar_Chip	liver_LXRdKO-Bexa	Rxr	72.311	19.8841	1.8626	13.4567	12.8366	2.26424	6.50693	Rxra
Sydh_Tfbs	CH12	COREST	82.4184	23.14	1.83258	23.1086	25.6251	1.05606	7.65598	Rcor2
Psu_Chip	MEL	Tal1	66.5946	18.8017	1.82454	0.635257	2.13523	0.106973	0.597556	Tal1
Pazar_Chip	B	Foxo1	33.6008	9.49147	1.82379	44.9838	57.5313	0.891714	0.805705	Foxo1
Pazar_Chip	ES	Klf4	119.044	33.8431	1.81456	78.0533	52.249	29.3041	73.1777	Klf4
Pazar_Chip	macrophage	Cebpb	79.3359	22.5764	1.81316	49.4219	12.2377	0.491408	0.158691	Cebpb
Pazar_Chip	MEF_fibroblast_OE-GH2	Stat5	54.0781	15.4134	1.81086	5.89379	5.83919	0.244285	0.995107	Stat5b
Pazar_Chip	preproBcells+6h-Tamoxifen	E2A	97.4809	27.8509	1.8074	28.097	49.3061	1.88298	9.79143	Tcf3
Caltech_Tfbs	C2C12+EqS_2.0pct_60hr	Myogenin	112.271	32.6063	1.78376	0.0468814	0.0193004	0	0.42127	Myog
Pazar_Chip	HPC-7	Lmo2	16.2494	4.7423	1.77673	5.83859	8.73109	0.380138	1.03878	Lmo2
Misc_ChIP	mK4+EGTA_not_DAPT	RBPJ	122.574	35.9664	1.76893	33.2077	9.97904	2.12944	1.41226	RBPJ
Pazar_Chip	liver_FHcombined	Stat5	81.6517	24.1299	1.75866	5.89379	5.83919	0.244285	0.995107	Stat5b
Misc_ChIP	murine_embryonic_carcinoma_cells+cycling	RBPJ	91.5071	27.2933	1.74534	33.2077	9.97904	2.12944	1.41226	RBPJ
Pazar_Chip	liver	Ppara	68.2735	20.6498	1.7252	0.471299	0.367677	0.186858	0.181758	Ppara
Caltech_Tfbs	C2C12+EqS_2.0pct_60hr	Max	67.3537	20.5233	1.71449	44.5954	31.7014	6.83981	2.84942	Max
Caltech_Tfbs	C2C12+EqS_2.0pct_24hr	Myogenin	124.04	38.0863	1.70346	0.0468814	0.0193004	0	0.42127	Myog
Sydh_Tfbs	CH12	Ubf	143.473	44.4659	1.69001	27.3729	47.3965	2.13347	4.43117	Ubtf
Pazar_Chip	B	Oct2	20.7399	6.43578	1.68822	1.13735	1.16782	7.67995	0.899302	Pou2f2
Cistrome_ChIP	Hair_Follicle_Stem_Cell	TCF4	64.8405	20.5518	1.65763	17.8838	28.5892	4.17131	4.89709	TCF4
Pazar_Chip	embryonicfibroblast	Terf2ip	51.2741	16.7087	1.61763	15.4393	11.3818	2.704	1.23308	Terf2ip
Licr_Chip	ES-Bruce4	p300	75.6329	24.7663	1.61064	29.0248	41.3491	5.06264	6.18184	Ep300
Pazar_Chip	liver_MHcombined	Stat5	73.568	24.7153	1.57367	5.89379	5.83919	0.244285	0.995107	Stat5b
Pazar_Chip	HL1_cardiaccells	Srf	130.634	43.9142	1.57277	24.9336	21.9791	8.60569	15.1037	Srf
Pazar_Chip	liver_WTT09	Lxr	69.7889	23.4688	1.57225	24.6271	23.1077	26.8903	11.0492	Nr1h2
Misc_ChIP	Liver	Clock	52.8417	17.8036	1.56951	17.0179	20.266	3.2712	2.12459	Clock
Pazar_Chip	HPC-7	Runx1	20.269	7.03985	1.52566	4.1275	2.41863	0.0787407	0.098948	Runx1
Psu_Chip	Megakaryo	Gata1	22.9199	8.03289	1.51261	0.163103	0.321597	0.671164	0.71643	Gata1
Caltech_Tfbs	C2C12	Max	115.235	40.6629	1.50279	44.5954	31.7014	6.83981	2.84942	Max
Pazar_Chip	liver_WTT09	Rxr	57.2969	20.3926	1.49041	13.4567	12.8366	2.26424	6.50693	Rxra
Pazar_Chip	preBcells	Ebf1	70.5277	25.4404	1.47107	4.14024	1.74091	0.245028	1.29642	Ebf1
Pazar_Chip	liver_LXRdKO-Control	Rxr	60.814	22.2336	1.45166	13.4567	12.8366	2.26424	6.50693	Rxra
Caltech_Tfbs	C2C12+EqS_2.0pct_60hr	MyoD	80.2382	29.4083	1.44807	0	0.046221	0	0	Myod1
Sydh_Tfbs	CH12	MafK	25.6081	9.5017	1.43034	27.2647	23.1734	1.13563	1.63418	MafK
Pazar_Chip	Th1	Stat4	65.7117	24.9714	1.39587	0.561756	0.559956	56.1857	156.399	Stat4
Caltech_Tfbs	C2C12+EqS_2.0pct_60hr	Usf1	77.1048	29.3855	1.39172	66.8579	48.304	1.87593	2.4712	Usf1
Misc_ChIP	Liver	Bmal1	80.244	30.6225	1.3898	13.6715	22.0998	1.31214	1.77099	Arntl
Sydh_Tfbs	CH12	CHD1	90.4429	35.4182	1.35252	22.2353	20.9693	9.84115	5.43766	CHD1
Pazar_Chip	ES	Esrrb	91.1856	35.7986	1.3489	0.833774	0.874104	0.936904	2.04651	Esrrb
Pazar_Chip	HL1_cardiaccells	Mef2a	28.6964	11.4069	1.33096	0.0468814	0.0193004	0	0.42127	Myog
Sydh_Tfbs	MEL	Zkscan1	17.4074	7.10521	1.29275	6.98718	6.6994	2.07321	5.05286	Zkscan1
Pazar_Chip	ES	Suz12	8.01111	3.30451	1.27757	33.6369	51.3851	13.1359	8.50388	Suz12
Pazar_Chip	liver_WT-Bexa_GSE35262	Rxr	58.2655	24.146	1.27086	13.4567	12.8366	2.26424	6.50693	Rxra
Pazar_Chip	liver_LXRdKOcontrol	Ppara	40.0705	16.7135	1.26153	0.471299	0.367677	0.186858	0.181758	Ppara
Pazar_Chip	ES+native	Olig2	30.8179	12.9878	1.24661	0	0.0228699	0.0482499	0.207437	Olig2
Pazar_Chip	MEF_fibroblast	Stat5a	26.7975	11.7352	1.19126	3.01731	2.69847	1.58647	0.435094	Stat5a
Caltech_Tfbs	C2C12	Usf1	70.6121	31.6795	1.15637	66.8579	48.304	1.87593	2.4712	Usf1
Pazar_Chip	macrophage_stimulated	Nfkb1	54.7376	24.7978	1.14232	20.7965	17.5117	1.38017	4.66318	Nfkb1
Pazar_Chip	MEF_fibroblast_OE-WT	Stat5	26.705	12.0996	1.14215	5.89379	5.83919	0.244285	0.995107	Stat5b
Sydh_Tfbs	CH12	Zkscan1	43.3483	19.9065	1.12274	6.98718	6.6994	2.07321	5.05286	Zkscan1
Pazar_Chip	liver_MLcombined	Stat5	67.909	32.3006	1.07204	5.89379	5.83919	0.244285	0.995107	Stat5b
Caltech_Tfbs	C2C12+EqS_2.0pct_24hr	MyoD	63.0918	30.2094	1.06245	0	0.046221	0	0	Myod1
Pazar_Chip	PUER_haematopoeticstemcells+0h-Tamoxifen	Pu1	46.898	22.4811	1.06081	#N/A	#N/A	#N/A	#N/A	Pu1
Caltech_Tfbs	C2C12+EqS_2.0pct_24hr	SRF	74.1555	37.2895	0.991784	24.9336	21.9791	8.60569	15.1037	Srf
Sydh_Tfbs	CH12	Zc3h11a	38.5906	19.8674	0.957846	74.6312	82.3997	24.9245	12.1446	Zc3h11a
Pazar_Chip	HL1_cardiaccells	Gata4	72.3779	38.2912	0.918536	36.7079	15.337	1.06496	0.930587	Gata4
Pazar_Chip	ES	Nr5a2	18.4671	9.81889	0.911325	3.65023	5.97255	0.0570965	0.15595	Nr5a2
Pazar_Chip	preproBcells_RAG1_GSE21978	Ebf1	19.8731	10.7042	0.89264	4.14024	1.74091	0.245028	1.29642	Ebf1
Pazar_Chip	HPC-7	Gata2	10.4323	5.64657	0.885611	7.46377	9.37104	2.86101	7.5164	Gata2
Pazar_Chip	preproBcells	Ebf1	21.8889	11.8973	0.879565	4.14024	1.74091	0.245028	1.29642	Ebf1
Pazar_Chip	HL1_cardiaccells	Nkx2-5	53.8708	29.5082	0.868388	0.524888	0.365708	0	0.159644	Nkx2-5
Cistrome_ChIP	IDG-SW3	VDR	21.4848	11.817	0.862453	0.245621	0.263855	0.47018	0.0737637	VDR
Pazar_Chip	liver	Foxa2	23.5716	13.1206	0.845216	0.244971	0.168024	0.0246762	0.263477	Foxa2
Pazar_Chip	ES	Stat3	31.094	17.4143	0.836364	41.6439	40.297	5.03005	1.67359	Stat3
Caltech_Tfbs	C2C12+EqS_2.0pct_5d	TCF3	59.7527	34.6914	0.784426	28.097	49.3061	1.88298	9.79143	TCF3
Pazar_Chip	T	Ets1	11.8065	7.15009	0.723548	24.5326	31.701	0.129204	2.64075	Ets1
Sydh_Tfbs	CH12	c-Jun	22.0243	13.3812	0.718889	45.3486	26.6703	9.78716	3.73539	Jun
Pazar_Chip	ES	Jarid2	0.944018	0.590239	0.677515	22.7476	38.2214	5.11855	7.34035	Jarid2
Pazar_Chip	liver_WTControl	Rxr	40.196	25.7558	0.642155	13.4567	12.8366	2.26424	6.50693	Rxra
Pazar_Chip	heart	Tbx20	18.939	12.6531	0.581869	0.570728	0.543205	0.0172901	0.816132	Tbx20
Pazar_Chip	liver_LXRdKO-T09	Rxr	39.7583	26.8866	0.564369	13.4567	12.8366	2.26424	6.50693	Rxra
Sydh_Tfbs	CH12	p300	30.1613	20.6119	0.549221	29.0248	41.3491	5.06264	6.18184	Ep300
Misc_FAIRE	Any	Notch_dimer_dep	26.0909	18.0283	0.533283	6.41448	14.1753	0.262199	2.50768	notch1
Pazar_Chip	heart	Rxr	37.397	25.8454	0.533015	13.4567	12.8366	2.26424	6.50693	Rxra
Sydh_Tfbs	CH12	JunD	21.7	16.8123	0.368178	56.1424	46.8807	8.34662	16.7777	JunD
Pazar_Chip	ES	Prdm14	22.8275	18.6277	0.293323	0.295891	0.343904	0	0.0321885	Prdm14
Pazar_Chip	ES+V5tagged	Olig2	19.8887	16.2706	0.289682	0	0.0228699	0.0482499	0.207437	Olig2
Caltech_Tfbs	C2C12	CEBPB	24.9062	24.6193	0.0167152	49.4219	12.2377	0.491408	0.158691	Cebpb
Pazar_Chip	adipocyte	Tcf7l1	0.01	0.01	0	7.27984	6.37073	0.242816	1.64101	Tcf7l1
Pazar_Chip	E14_ES	Rcor1	0.01	0.01	0	9.9924	9.50676	13.6596	6.83507	Rcor1
Pazar_Chip	ES	Cdx2	0.01	0.01	0	0.0799316	0	0	0.0453464	Cdx2
Pazar_Chip	ES+FLAG	Hoxc9	0.01	0.01	0	0.607007	0.180352	0.285803	0.673629	Hoxc9
Pazar_Chip	liver	Crebbp	0.01	0.01	0	26.7855	40.2775	4.01626	6.99791	Crebbp
Pazar_Chip	proBcells	Smad3	0.01	0.01	0	33.1123	21.6778	0.331651	3.47178	Smad3
Pazar_Chip	3T3-L1_preadipocyte	Cebpb	26.1128	26.5825	-0.0257196	49.4219	12.2377	0.491408	0.158691	Cebpb
Caltech_Tfbs	C2C12+EqS_2.0pct_7d	MyoD	16.1062	17.6582	-0.132722	0	0.046221	0	0	Myod1
Pazar_Chip	ES	Smad1	4.17314	4.58337	-0.135275	18.9942	13.9232	13.3827	4.11015	Smad1
Caltech_Tfbs	C2C12+EqS_2.0pct_60hr	TCF12	25.2853	34.2999	-0.439905	29.7264	33.9809	1.99094	12.093	TCF12
Pazar_Chip	ES	Ezh2	1.93131	2.65533	-0.459311	10.7634	22.6452	32.1628	38.7114	Ezh2
Caltech_Tfbs	C2C12+EqS_2.0pct_7d	Myogenin	19.6476	28.5114	-0.537186	0.0468814	0.0193004	0	0.42127	Myog
Pazar_Chip	macrophage	Pparg	11.3544	16.9182	-0.575325	3.08672	1.74752	1.03821	0.773127	Pparg
Pazar_Chip	liver_WTControl	Lxr	13.0013	23.5201	-0.855238	24.6271	23.1077	26.8903	11.0492	Nr1h2
Caltech_Tfbs	C2C12+EqS_2.0pct_60hr	CEBPB	13.9361	25.9404	-0.896374	49.4219	12.2377	0.491408	0.158691	Cebpb
Caltech_Tfbs	C2C12	MyoD	13.1518	28.6887	-1.12522	0	0.046221	0	0	Myod1
Cistrome_ChIP	3T3-L1	VDR	5.68214	14.8924	-1.39007	0.245621	0.263855	0.47018	0.0737637	VDR
Pazar_Chip	3T3-L1_adipocyte	Pparg	16.1887	53.6595	-1.72885	3.08672	1.74752	1.03821	0.773127	Pparg
Pazar_Chip	ES+V5tagged	Hoxc9	0.01	1.37784	-7.10626	0.607007	0.180352	0.285803	0.673629	Hoxc9
Pazar_Chip	3T3-L1_preadipocyte	Rxr	0.01	3.70637	-8.53386	13.4567	12.8366	2.26424	6.50693	Rxra
Pazar_Chip	motorneurons	Hoxc9	0.01	4.1669	-8.70283	0.607007	0.180352	0.285803	0.673629	Hoxc9
Pazar_Chip	3T3-L1_preadipocyte	Stat5a	0.01	5.99294	-9.22712	3.01731	2.69847	1.58647	0.435094	Stat5a
Pazar_Chip	3T3-L1_preadipocyte	Nr3c1	0.01	6.04346	-9.23923	19.1371	20.0155	1.37108	1.18847	Nr3c1
Caltech_Tfbs	C2C12	FOSL1	0.01	18.9122	-10.8851	23.3575	11.0008	1.21641	1.06328	FOSL1
